# The longevity effects of reduced IGF-1 signaling depend on the stability of the mitochondrial genome

**DOI:** 10.1101/2025.06.03.656903

**Authors:** Sarah J. Shemtov, Eric McGann, Lucy Carrillo, Sangmin Lee, Herbert Anson, Claire S. Chung, Maria-Eleni Anagnostou, Guan-Ju D. Lai, Bert M. Verheijen, Junxiang Wan, Ivetta Vorobyova, Monica Sanchez-Contreras, Cheryl A. Conover, Max A. Thorwald, Pinchas Cohen, Scott R. Kennedy, Jean-François Gout, Suraiya Haroon, Marc Vermulst

## Abstract

Suppression of insulin-like growth factor-1 (IGF-1) signaling extends mammalian lifespan and protects against a range of age-related diseases. Surprisingly though, we found that reduced IGF-1 signaling fails to extend the lifespan of mitochondrial mutator mice. Accordingly, most of the longevity pathways that are normally initiated by IGF-1 suppression were either blocked or blunted in the mutator mice. These observations suggest that the pro-longevity effects of IGF-1 suppression critically depend on the integrity of the mitochondrial genome and that mitochondrial mutations may impose a hard limit on mammalian lifespan. Together, these findings deepen our understanding of the interactions between the hallmarks of aging and underscore the need for interventions that preserve the integrity of the mitochondrial genome.
