## Supplementary material for "The longevity effects of reduced IGF-1 signaling depend on the stability of the mitochondrial genome": Suppl. File 1

### Sheet: 04427544_Shemtov_v1
Chromsome	Start	Stop	Name	Score	Strand	Code	Sequence
NC_005089.1	0	120	NC_005089.1_1_1	3	+	good	GTTAATGTAGCTTAATAACAAAGCAAAGCACTGAAAATGCTTAGATGGATAATTGTATCCCATAAACACAAAGGTTTGGTCCTGGCCTTATAATTAATTAGAGGTAAAATTACACATGCA
NC_005089.1	60	180	NC_005089.1_1_2	2	+	good	CATAAACACAAAGGTTTGGTCCTGGCCTTATAATTAATTAGAGGTAAAATTACACATGCAAACCTCCATAGACCGGTGTAAAATCCCTTAAACATTTACTTAAAATTTAAGGAGAGGGTA
NC_005089.1	120	240	NC_005089.1_1_3	3	+	good	AACCTCCATAGACCGGTGTAAAATCCCTTAAACATTTACTTAAAATTTAAGGAGAGGGTATCAAGCACATTAAAATAGCTTAAGACACCTTGCCTAGCCACACCCCCACGGGACTCAGCA
NC_005089.1	180	300	NC_005089.1_1_4	4	+	good	TCAAGCACATTAAAATAGCTTAAGACACCTTGCCTAGCCACACCCCCACGGGACTCAGCAGTGATAAATATTAAGCAATAAACGAAAGTTTGACTAAGTTATACCTCTTAGGGTTGGTAA
NC_005089.1	240	360	NC_005089.1_1_5	5	+	good	GTGATAAATATTAAGCAATAAACGAAAGTTTGACTAAGTTATACCTCTTAGGGTTGGTAAATTTCGTGCCAGCCACCGCGGTCATACGATTAACCCAAACTAATTATCTTCGGCGTAAAA
NC_005089.1	300	420	NC_005089.1_1_6	3	+	good	ATTTCGTGCCAGCCACCGCGGTCATACGATTAACCCAAACTAATTATCTTCGGCGTAAAACGTGTCAACTATAAATAAATAAATAGAATTAAAATCCAACTTATATGTGAAAATTCATTG
NC_005089.1	360	480	NC_005089.1_1_7	1	+	good	CGTGTCAACTATAAATAAATAAATAGAATTAAAATCCAACTTATATGTGAAAATTCATTGTTAGGACCTAAACTCAATAACGAAAGTAATTCTAGTCATTTATAATACACGACAGCTAAG
NC_005089.1	420	540	NC_005089.1_1_8	1	+	good	TTAGGACCTAAACTCAATAACGAAAGTAATTCTAGTCATTTATAATACACGACAGCTAAGACCCAAACTGGGATTAGATACCCCACTATGCTTAGCCATAAACCTAAATAATTAAATTTA
NC_005089.1	480	600	NC_005089.1_1_9	1	+	good	ACCCAAACTGGGATTAGATACCCCACTATGCTTAGCCATAAACCTAAATAATTAAATTTAACAAAACTATTTGCCAGAGAACTACTAGCCATAGCTTAAAACTCAAAGGACTTGGCGGTA
NC_005089.1	540	660	NC_005089.1_1_10	3	+	good	ACAAAACTATTTGCCAGAGAACTACTAGCCATAGCTTAAAACTCAAAGGACTTGGCGGTACTTTATATCCATCTAGAGGAGCCTGTTCTATAATCGATAAACCCCGCTCTACCTCACCAT
NC_005089.1	600	720	NC_005089.1_1_11	3	+	good	CTTTATATCCATCTAGAGGAGCCTGTTCTATAATCGATAAACCCCGCTCTACCTCACCATCTCTTGCTAATTCAGCCTATATACCGCCATCTTCAGCAAACCCTAAAAAGGTATTAAAGT
NC_005089.1	660	780	NC_005089.1_1_12	2	+	good	CTCTTGCTAATTCAGCCTATATACCGCCATCTTCAGCAAACCCTAAAAAGGTATTAAAGTAAGCAAAAGAATCAAACATAAAAACGTTAGGTCAAGGTGTAGCCAATGAAATGGGAAGAA
NC_005089.1	720	840	NC_005089.1_1_13	3	+	good	AAGCAAAAGAATCAAACATAAAAACGTTAGGTCAAGGTGTAGCCAATGAAATGGGAAGAAATGGGCTACATTTTCTTATAAAAGAACATTACTATACCCTTTATGAAACTAAAGGACTAA
NC_005089.1	780	900	NC_005089.1_1_14	1	+	good	ATGGGCTACATTTTCTTATAAAAGAACATTACTATACCCTTTATGAAACTAAAGGACTAAGGAGGATTTAGTAGTAAATTAAGAATAGAGAGCTTAATTGAATTGAGCAATGAAGTACGC
NC_005089.1	840	960	NC_005089.1_1_15	1	+	good	GGAGGATTTAGTAGTAAATTAAGAATAGAGAGCTTAATTGAATTGAGCAATGAAGTACGCACACACCGCCCGTCACCCTCCTCAAATTAAATTAAACTTAACATAATTAATTTCTAGACA
NC_005089.1	900	1020	NC_005089.1_1_16	2	+	good	ACACACCGCCCGTCACCCTCCTCAAATTAAATTAAACTTAACATAATTAATTTCTAGACATCCGTTTATGAGAGGAGATAAGTCGTAACAAGGTAAGCATACTGGAAAGTGTGCTTGGAA
NC_005089.1	960	1080	NC_005089.1_1_17	2	+	good	TCCGTTTATGAGAGGAGATAAGTCGTAACAAGGTAAGCATACTGGAAAGTGTGCTTGGAATAATCATAGTGTAGCTTAATATTAAAGCATCTGGCCTACACCCAGAAGATTTCATGACCA
NC_005089.1	1020	1140	NC_005089.1_1_18	1	+	good	TAATCATAGTGTAGCTTAATATTAAAGCATCTGGCCTACACCCAGAAGATTTCATGACCAATGAACACTCTGAACTAATCCTAGCCCTAGCCCTACACAAATATAATTATACTATTATAT
NC_005089.1	1080	1200	NC_005089.1_1_19	1	+	good	ATGAACACTCTGAACTAATCCTAGCCCTAGCCCTACACAAATATAATTATACTATTATATAAATCAAAACATTTATCCTACTAAAAGTATTGGAGAAAGAAATTCGTACATCTAGGAGCT
NC_005089.1	1140	1260	NC_005089.1_1_20	1	+	good	AAATCAAAACATTTATCCTACTAAAAGTATTGGAGAAAGAAATTCGTACATCTAGGAGCTATAGAACTAGTACCGCAAGGGAAAGATGAAAGACTAATTAAAAGTAAGAACAAGCAAAGA
NC_005089.1	1200	1320	NC_005089.1_1_21	1	+	good	ATAGAACTAGTACCGCAAGGGAAAGATGAAAGACTAATTAAAAGTAAGAACAAGCAAAGATTAAACCTTGTACCTTTTGCATAATGAACTAACTAGAAAACTTCTAACTAAAAGAATTAC
NC_005089.1	1260	1380	NC_005089.1_1_22	1	+	good	TTAAACCTTGTACCTTTTGCATAATGAACTAACTAGAAAACTTCTAACTAAAAGAATTACAGCTAGAAACCCCGAAACCAAACGAGCTACCTAAAAACAATTTTATGAATCAACTCGTCT
NC_005089.1	1320	1440	NC_005089.1_1_23	1	+	good	AGCTAGAAACCCCGAAACCAAACGAGCTACCTAAAAACAATTTTATGAATCAACTCGTCTATGTGGCAAAATAGTGAGAAGATTTTTAGGTAGAGGTGAAAAGCCTAACGAGCTTGGTGA
NC_005089.1	1380	1500	NC_005089.1_1_24	1	+	good	ATGTGGCAAAATAGTGAGAAGATTTTTAGGTAGAGGTGAAAAGCCTAACGAGCTTGGTGATAGCTGGTTACCCAAAAAATGAATTTAAGTTCAATTTTAAACTTGCTAAAAAAACAACAA
NC_005089.1	1440	1560	NC_005089.1_1_25	2	+	good	TAGCTGGTTACCCAAAAAATGAATTTAAGTTCAATTTTAAACTTGCTAAAAAAACAACAAAATCAAAAAGTAAGTTTAGATTATAGCCAAAAGAGGGACAGCTCTTCTGGAACGGAAAAA
NC_005089.1	1500	1620	NC_005089.1_1_26	2	+	good	AATCAAAAAGTAAGTTTAGATTATAGCCAAAAGAGGGACAGCTCTTCTGGAACGGAAAAAACCTTTAATAGTGAATAATTAACAAAACAGCTTTTAACCATTGTAGGCCTAAAAGCAGCC
NC_005089.1	1560	1680	NC_005089.1_1_27	4	+	good	ACCTTTAATAGTGAATAATTAACAAAACAGCTTTTAACCATTGTAGGCCTAAAAGCAGCCACCAATAAAGAAAGCGTTCAAGCTCAACATAAAATTTCAATTAATTCCATAATTTACACC
NC_005089.1	1620	1740	NC_005089.1_1_28	3	+	good	ACCAATAAAGAAAGCGTTCAAGCTCAACATAAAATTTCAATTAATTCCATAATTTACACCAACTTCCTAAACTTAAAATTGGGTTAATCTATAACTTTATAGATGCAACACTGTTAGTAT
NC_005089.1	1680	1800	NC_005089.1_1_29	2	+	good	AACTTCCTAAACTTAAAATTGGGTTAATCTATAACTTTATAGATGCAACACTGTTAGTATGAGTAACAAGAATTCCAATTCTCCAGGCATACGCGTATAACAACTCGGATAACCATTGTT
NC_005089.1	1740	1860	NC_005089.1_1_30	3	+	good	GAGTAACAAGAATTCCAATTCTCCAGGCATACGCGTATAACAACTCGGATAACCATTGTTAGTTAATCAGACTATAGGCAATAATCACACTATAAATAATCCACCTATAACTTCTCTGTT
NC_005089.1	1800	1920	NC_005089.1_1_31	3	+	good	AGTTAATCAGACTATAGGCAATAATCACACTATAAATAATCCACCTATAACTTCTCTGTTAACCCAACACCGGAATGCCTAAAGGAAAGATCCAAAAAGATAAAAGGAACTCGGCAAACA
NC_005089.1	1860	1980	NC_005089.1_1_32	2	+	good	AACCCAACACCGGAATGCCTAAAGGAAAGATCCAAAAAGATAAAAGGAACTCGGCAAACAAGAACCCCGCCTGTTTACCAAAAACATCACCTCTAGCATTACAAGTATTAGAGGCACTGC
NC_005089.1	1920	2040	NC_005089.1_1_33	3	+	good	AGAACCCCGCCTGTTTACCAAAAACATCACCTCTAGCATTACAAGTATTAGAGGCACTGCCTGCCCAGTGACTAAAGTTTAACGGCCGCGGTATCCTGACCGTGCAAAGGTAGCATAATC
NC_005089.1	1980	2100	NC_005089.1_1_34	2	+	good	CTGCCCAGTGACTAAAGTTTAACGGCCGCGGTATCCTGACCGTGCAAAGGTAGCATAATCACTTGTTCCTTAATTAGGGACTAGCATGAACGGCTAAACGAGGGTCCAACTGTCTCTTAT
NC_005089.1	2040	2160	NC_005089.1_1_35	3	+	good	ACTTGTTCCTTAATTAGGGACTAGCATGAACGGCTAAACGAGGGTCCAACTGTCTCTTATCTTTAATCAGTGAAATTGACCTTTCAGTGAAGAGGCTGAAATATAATAATAAGACGAGAA
NC_005089.1	2100	2220	NC_005089.1_1_36	3	+	good	CTTTAATCAGTGAAATTGACCTTTCAGTGAAGAGGCTGAAATATAATAATAAGACGAGAAGACCCTATGGAGCTTAAATTATATAACTTATCTATTTAATTTATTAAACCTAATGGCCCA
NC_005089.1	2160	2280	NC_005089.1_1_37	2	+	good	GACCCTATGGAGCTTAAATTATATAACTTATCTATTTAATTTATTAAACCTAATGGCCCAAAAACTATAGTATAAGTTTGAAATTTCGGTTGGGGTGACCTCGGAGAATAAAAAATCCTC
NC_005089.1	2220	2340	NC_005089.1_1_38	2	+	good	AAAACTATAGTATAAGTTTGAAATTTCGGTTGGGGTGACCTCGGAGAATAAAAAATCCTCCGAATGATTATAACCTAGACTTACAAGTCAAAGTAAAATCAACATATCTTATTGACCCAG
NC_005089.1	2280	2400	NC_005089.1_1_39	2	+	good	CGAATGATTATAACCTAGACTTACAAGTCAAAGTAAAATCAACATATCTTATTGACCCAGATATATTTTGATCAACGGACCAAGTTACCCTAGGGATAACAGCGCAATCCTATTTAAGAG
NC_005089.1	2340	2460	NC_005089.1_1_40	3	+	good	ATATATTTTGATCAACGGACCAAGTTACCCTAGGGATAACAGCGCAATCCTATTTAAGAGTTCATATCGACAATTAGGGTTTACGACCTCGATGTTGGATCAGGACATCCCAATGGTGTA
NC_005089.1	2400	2520	NC_005089.1_1_41	3	+	good	TTCATATCGACAATTAGGGTTTACGACCTCGATGTTGGATCAGGACATCCCAATGGTGTAGAAGCTATTAATGGTTCGTTTGTTCAACGATTAAAGTCCTACGTGATCTGAGTTCAGACC
NC_005089.1	2460	2580	NC_005089.1_1_42	4	+	good	GAAGCTATTAATGGTTCGTTTGTTCAACGATTAAAGTCCTACGTGATCTGAGTTCAGACCGGAGCAATCCAGGTCGGTTTCTATCTATTTACGATTTCTCCCAGTACGAAAGGACAAGAG
NC_005089.1	2520	2640	NC_005089.1_1_43	2	+	good	GGAGCAATCCAGGTCGGTTTCTATCTATTTACGATTTCTCCCAGTACGAAAGGACAAGAGAAATAGAGCCACCTTACAAATAAGCGCTCTCAACTTAATTTATGAATAAAATCTAAATAA
NC_005089.1	2580	2700	NC_005089.1_1_44	3	+	good	AAATAGAGCCACCTTACAAATAAGCGCTCTCAACTTAATTTATGAATAAAATCTAAATAAAATATATACGTACACCCTCTAACCTAGAGAAGGTTATTAGGGTGGCAGAGCCAGGAAATT
NC_005089.1	2640	2760	NC_005089.1_1_45	1	+	good	AATATATACGTACACCCTCTAACCTAGAGAAGGTTATTAGGGTGGCAGAGCCAGGAAATTGCGTAAGACTTAAAACCTTGTTCCCAGAGGTTCAAATCCTCTCCCTAATAGTGTTCTTTA
NC_005089.1	2700	2820	NC_005089.1_1_46	2	+	good	GCGTAAGACTTAAAACCTTGTTCCCAGAGGTTCAAATCCTCTCCCTAATAGTGTTCTTTATTAATATCCTAACACTCCTCGTCCCCATTCTAATCGCCATAGCCTTCCTAACATTAGTAG
NC_005089.1	2760	2880	NC_005089.1_1_47	2	+	good	TTAATATCCTAACACTCCTCGTCCCCATTCTAATCGCCATAGCCTTCCTAACATTAGTAGAACGCAAAATCTTAGGGTACATACAACTACGAAAAGGCCCTAACATTGTTGGTCCATACG
NC_005089.1	2820	2940	NC_005089.1_1_48	2	+	good	AACGCAAAATCTTAGGGTACATACAACTACGAAAAGGCCCTAACATTGTTGGTCCATACGGCATTTTACAACCATTTGCAGACGCCATAAAATTATTTATAAAAGAACCAATACGCCCTT
NC_005089.1	2880	3000	NC_005089.1_1_49	4	+	good	GCATTTTACAACCATTTGCAGACGCCATAAAATTATTTATAAAAGAACCAATACGCCCTTTAACAACCTCTATATCCTTATTTATTATTGCACCTACCCTATCACTCACACTAGCATTAA
NC_005089.1	2940	3060	NC_005089.1_1_50	4	+	good	TAACAACCTCTATATCCTTATTTATTATTGCACCTACCCTATCACTCACACTAGCATTAAGTCTATGAGTTCCCCTACCAATACCACACCCATTAATTAATTTAAACCTAGGGATTTTAT
NC_005089.1	3000	3120	NC_005089.1_1_51	2	+	good	GTCTATGAGTTCCCCTACCAATACCACACCCATTAATTAATTTAAACCTAGGGATTTTATTTATTTTAGCAACATCTAGCCTATCAGTTTACTCCATTCTATGATCAGGATGAGCCTCAA
NC_005089.1	3060	3180	NC_005089.1_1_52	3	+	good	TTATTTTAGCAACATCTAGCCTATCAGTTTACTCCATTCTATGATCAGGATGAGCCTCAAACTCCAAATACTCACTATTCGGAGCTTTACGAGCCGTAGCCCAAACAATTTCATATGAAG
NC_005089.1	3120	3240	NC_005089.1_1_53	2	+	good	ACTCCAAATACTCACTATTCGGAGCTTTACGAGCCGTAGCCCAAACAATTTCATATGAAGTAACCATAGCTATTATCCTTTTATCAGTTCTATTAATAAATGGATCCTACTCTCTACAAA
NC_005089.1	3180	3300	NC_005089.1_1_54	3	+	good	TAACCATAGCTATTATCCTTTTATCAGTTCTATTAATAAATGGATCCTACTCTCTACAAACACTTATTACAACCCAAGAACACATATGATTACTTCTGCCAGCCTGACCCATAGCCATAA
NC_005089.1	3240	3360	NC_005089.1_1_55	4	+	good	CACTTATTACAACCCAAGAACACATATGATTACTTCTGCCAGCCTGACCCATAGCCATAATATGATTTATCTCAACCCTAGCAGAAACAAACCGGGCCCCCTTCGACCTGACAGAAGGAG
NC_005089.1	3300	3420	NC_005089.1_1_56	3	+	good	TATGATTTATCTCAACCCTAGCAGAAACAAACCGGGCCCCCTTCGACCTGACAGAAGGAGAATCAGAATTAGTATCAGGGTTTAACGTAGAATACGCAGCCGGCCCATTCGCGTTATTCT
NC_005089.1	3360	3480	NC_005089.1_1_57	4	+	good	AATCAGAATTAGTATCAGGGTTTAACGTAGAATACGCAGCCGGCCCATTCGCGTTATTCTTTATAGCAGAGTACACTAACATTATTCTAATAAACGCCCTAACAACTATTATCTTCCTAG
NC_005089.1	3420	3540	NC_005089.1_1_58	3	+	good	TTATAGCAGAGTACACTAACATTATTCTAATAAACGCCCTAACAACTATTATCTTCCTAGGACCCCTATACTATATCAATTTACCAGAACTCTACTCAACTAACTTCATAATAGAAGCTC
NC_005089.1	3480	3600	NC_005089.1_1_59	4	+	good	GACCCCTATACTATATCAATTTACCAGAACTCTACTCAACTAACTTCATAATAGAAGCTCTACTACTATCATCAACATTCCTATGGATCCGAGCATCTTATCCACGCTTCCGTTACGATC
NC_005089.1	3540	3660	NC_005089.1_1_60	3	+	good	TACTACTATCATCAACATTCCTATGGATCCGAGCATCTTATCCACGCTTCCGTTACGATCAACTTATACATCTTCTATGAAAAAACTTTCTACCCCTAACACTAGCATTATGTATGTGAC
NC_005089.1	3600	3720	NC_005089.1_1_61	3	+	good	AACTTATACATCTTCTATGAAAAAACTTTCTACCCCTAACACTAGCATTATGTATGTGACATATTTCTTTACCAATTTTTACAGCGGGAGTACCACCATACATATAGAAATATGTCTGAT
NC_005089.1	3660	3780	NC_005089.1_1_62	6	+	good	ATATTTCTTTACCAATTTTTACAGCGGGAGTACCACCATACATATAGAAATATGTCTGATAAAAGAATTACTTTGATAGAGTAAATTATAGAGGTTCAAGCCCTCTTATTTCTAGGACAA
NC_005089.1	3720	3840	NC_005089.1_1_63	4	+	good	AAAAGAATTACTTTGATAGAGTAAATTATAGAGGTTCAAGCCCTCTTATTTCTAGGACAATAGGAATTGAACCTACACTTAAGAATTCAAAATTCTCCGTGCTACCTAAACACCTTATCC
NC_005089.1	3780	3900	NC_005089.1_1_64	2	+	good	TAGGAATTGAACCTACACTTAAGAATTCAAAATTCTCCGTGCTACCTAAACACCTTATCCTAATAGTAAGGTCAGCTAATTAAGCTATCGGGCCCATACCCCGAAAACGTTGGTTTAAAT
NC_005089.1	3840	3960	NC_005089.1_1_65	3	+	good	TAATAGTAAGGTCAGCTAATTAAGCTATCGGGCCCATACCCCGAAAACGTTGGTTTAAATCCTTCCCGTACTAATAAATCCTATCACCCTTGCCATCATCTACTTCACAATCTTCTTAGG
NC_005089.1	3900	4020	NC_005089.1_1_66	3	+	good	CCTTCCCGTACTAATAAATCCTATCACCCTTGCCATCATCTACTTCACAATCTTCTTAGGTCCTGTAATCACAATATCCAGCACCAACCTAATACTAATATGAGTAGGCCTGGAATTCAG
NC_005089.1	3960	4080	NC_005089.1_1_67	3	+	good	TCCTGTAATCACAATATCCAGCACCAACCTAATACTAATATGAGTAGGCCTGGAATTCAGCCTACTAGCAATTATCCCCATACTAATCAACAAAAAAAACCCACGATCAACTGAAGCAGC
NC_005089.1	4020	4140	NC_005089.1_1_68	4	+	good	CCTACTAGCAATTATCCCCATACTAATCAACAAAAAAAACCCACGATCAACTGAAGCAGCAACAAAATACTTCGTCACACAAGCAACAGCCTCAATAATTATCCTCCTGGCCATCGTACT
NC_005089.1	4080	4200	NC_005089.1_1_69	4	+	good	AACAAAATACTTCGTCACACAAGCAACAGCCTCAATAATTATCCTCCTGGCCATCGTACTCAACTATAAACAACTAGGAACATGAATATTTCAACAACAAACAAACGGTCTTATCCTTAA
NC_005089.1	4140	4260	NC_005089.1_1_70	3	+	good	CAACTATAAACAACTAGGAACATGAATATTTCAACAACAAACAAACGGTCTTATCCTTAACATAACATTAATAGCCCTATCCATAAAACTAGGCCTCGCCCCATTCCACTTCTGATTACC
NC_005089.1	4200	4320	NC_005089.1_1_71	2	+	good	CATAACATTAATAGCCCTATCCATAAAACTAGGCCTCGCCCCATTCCACTTCTGATTACCAGAAGTAACTCAAGGGATCCCACTGCACATAGGACTTATTCTTCTTACATGACAAAAAAT
NC_005089.1	4260	4380	NC_005089.1_1_72	2	+	good	AGAAGTAACTCAAGGGATCCCACTGCACATAGGACTTATTCTTCTTACATGACAAAAAATTGCTCCCCTATCAATTTTAATTCAAATTTACCCGCTACTCAACTCTACTATCATTTTAAT
NC_005089.1	4320	4440	NC_005089.1_1_73	2	+	good	TGCTCCCCTATCAATTTTAATTCAAATTTACCCGCTACTCAACTCTACTATCATTTTAATACTAGCAATTACTTCTATTTTCATAGGGGCATGAGGAGGACTTAACCAAACACAAATACG
NC_005089.1	4380	4500	NC_005089.1_1_74	6	+	good	ACTAGCAATTACTTCTATTTTCATAGGGGCATGAGGAGGACTTAACCAAACACAAATACGAAAAATTATAGCCTATTCATCAATTGCCCACATAGGATGAATATTAGCAATTCTTCCTTA
NC_005089.1	4440	4560	NC_005089.1_1_75	5	+	good	AAAAATTATAGCCTATTCATCAATTGCCCACATAGGATGAATATTAGCAATTCTTCCTTACAACCCATCCCTCACTCTACTCAACCTCATAATCTATATTATTCTTACAGCCCCTATATT
NC_005089.1	4500	4620	NC_005089.1_1_76	2	+	good	CAACCCATCCCTCACTCTACTCAACCTCATAATCTATATTATTCTTACAGCCCCTATATTCATAGCACTTATACTAAATAACTCTATAACCATCAACTCAATCTCACTTCTATGAAATAA
NC_005089.1	4560	4680	NC_005089.1_1_77	2	+	good	CATAGCACTTATACTAAATAACTCTATAACCATCAACTCAATCTCACTTCTATGAAATAAAACTCCAGCAATACTAACTATAATCTCACTGATATTACTATCCCTAGGAGGCCTTCCACC
NC_005089.1	4620	4740	NC_005089.1_1_78	2	+	good	AACTCCAGCAATACTAACTATAATCTCACTGATATTACTATCCCTAGGAGGCCTTCCACCACTAACAGGATTCTTACCAAAATGAATTATCATCACAGAACTTATAAAAAACAACTGTCT
NC_005089.1	4680	4800	NC_005089.1_1_79	4	+	good	ACTAACAGGATTCTTACCAAAATGAATTATCATCACAGAACTTATAAAAAACAACTGTCTAATTATAGCAACACTCATAGCAATAATAGCTCTACTAAACCTATTCTTTTATACTCGCCT
NC_005089.1	4740	4860	NC_005089.1_1_80	5	+	good	AATTATAGCAACACTCATAGCAATAATAGCTCTACTAAACCTATTCTTTTATACTCGCCTAATTTATTCCACTTCACTAACAATATTTCCAACCAACAATAACTCAAAAATAATAACTCA
NC_005089.1	4800	4920	NC_005089.1_1_81	1	+	good	AATTTATTCCACTTCACTAACAATATTTCCAACCAACAATAACTCAAAAATAATAACTCACCAAACAAAAACTAAACCCAACCTAATATTTTCCACCCTAGCTATCATAAGCACAATAAC
NC_005089.1	4860	4980	NC_005089.1_1_82	4	+	good	CCAAACAAAAACTAAACCCAACCTAATATTTTCCACCCTAGCTATCATAAGCACAATAACCCTACCCCTAGCCCCCCAACTAATTACCTAGAAGTTTAGGATATACTAGTCCGCGAGCCT
NC_005089.1	4920	5040	NC_005089.1_1_83	5	+	good	CCTACCCCTAGCCCCCCAACTAATTACCTAGAAGTTTAGGATATACTAGTCCGCGAGCCTTCAAAGCCCTAAGAAAACACACAAGTTTAACTTCTGATAAGGACTGTAAGACTTCATCCT
NC_005089.1	4980	5100	NC_005089.1_1_84	8	+	good	TCAAAGCCCTAAGAAAACACACAAGTTTAACTTCTGATAAGGACTGTAAGACTTCATCCTACATCTATTGAATGCAAATCAATTGCTTTAATTAAGCTAAGACCTCAACTAGATTGGCAG
NC_005089.1	5040	5160	NC_005089.1_1_85	8	+	good	ACATCTATTGAATGCAAATCAATTGCTTTAATTAAGCTAAGACCTCAACTAGATTGGCAGGAATTAAACCTACGAAAATTTAGTTAACAGCTAAATACCCTATTACTGGCTTCAATCTAC
NC_005089.1	5100	5220	NC_005089.1_1_86	6	+	good	GAATTAAACCTACGAAAATTTAGTTAACAGCTAAATACCCTATTACTGGCTTCAATCTACTTCTACCGCCGAAAAAAAAAAATGGCGGTAGAAGTCTTAGTAGAGATTTCTCTACACCTT
NC_005089.1	5160	5280	NC_005089.1_1_87	3	+	good	TTCTACCGCCGAAAAAAAAAAATGGCGGTAGAAGTCTTAGTAGAGATTTCTCTACACCTTCGAATTTGCAATTCGACATGAATATCACCTTAAGACCTCTGGTAAAAAGAGGATTTAAAC
NC_005089.1	5220	5340	NC_005089.1_1_88	6	+	good	CGAATTTGCAATTCGACATGAATATCACCTTAAGACCTCTGGTAAAAAGAGGATTTAAACCTCTGTGTTTAGATTTACAGTCTAATGCTTACTCAGCCATTTTACCTATGTTCATTAATC
NC_005089.1	5280	5400	NC_005089.1_1_89	5	+	good	CTCTGTGTTTAGATTTACAGTCTAATGCTTACTCAGCCATTTTACCTATGTTCATTAATCGTTGATTATTCTCAACCAATCACAAAGATATCGGAACCCTCTATCTACTATTCGGAGCCT
NC_005089.1	5340	5460	NC_005089.1_1_90	2	+	good	GTTGATTATTCTCAACCAATCACAAAGATATCGGAACCCTCTATCTACTATTCGGAGCCTGAGCGGGAATAGTGGGTACTGCACTAAGTATTTTAATTCGAGCAGAATTAGGTCAACCAG
NC_005089.1	5400	5520	NC_005089.1_1_91	3	+	good	GAGCGGGAATAGTGGGTACTGCACTAAGTATTTTAATTCGAGCAGAATTAGGTCAACCAGGTGCACTTTTAGGAGATGACCAAATTTACAATGTTATCGTAACTGCCCATGCTTTTGTTA
NC_005089.1	5460	5580	NC_005089.1_1_92	5	+	good	GTGCACTTTTAGGAGATGACCAAATTTACAATGTTATCGTAACTGCCCATGCTTTTGTTATAATTTTCTTCATAGTAATACCAATAATAATTGGAGGCTTTGGAAACTGACTTGTCCCAC
NC_005089.1	5520	5640	NC_005089.1_1_93	5	+	good	TAATTTTCTTCATAGTAATACCAATAATAATTGGAGGCTTTGGAAACTGACTTGTCCCACTAATAATCGGAGCCCCAGATATAGCATTCCCACGAATAAATAATATAAGTTTTTGACTCC
NC_005089.1	5580	5700	NC_005089.1_1_94	4	+	good	TAATAATCGGAGCCCCAGATATAGCATTCCCACGAATAAATAATATAAGTTTTTGACTCCTACCACCATCATTTCTCCTTCTCCTAGCATCATCAATAGTAGAAGCAGGAGCAGGAACAG
NC_005089.1	5640	5760	NC_005089.1_1_95	4	+	good	TACCACCATCATTTCTCCTTCTCCTAGCATCATCAATAGTAGAAGCAGGAGCAGGAACAGGATGAACAGTCTACCCACCTCTAGCCGGAAATCTAGCCCATGCAGGAGCATCAGTAGACC
NC_005089.1	5700	5820	NC_005089.1_1_96	4	+	good	GATGAACAGTCTACCCACCTCTAGCCGGAAATCTAGCCCATGCAGGAGCATCAGTAGACCTAACAATTTTCTCCCTTCATTTAGCTGGAGTGTCATCTATTTTAGGTGCAATTAATTTTA
NC_005089.1	5760	5880	NC_005089.1_1_97	4	+	good	TAACAATTTTCTCCCTTCATTTAGCTGGAGTGTCATCTATTTTAGGTGCAATTAATTTTATTACCACTATTATCAACATGAAACCCCCAGCCATAACACAGTATCAAACTCCACTATTTG
NC_005089.1	5820	5940	NC_005089.1_1_98	2	+	good	TTACCACTATTATCAACATGAAACCCCCAGCCATAACACAGTATCAAACTCCACTATTTGTCTGATCCGTACTTATTACAGCCGTACTGCTCCTATTATCACTACCAGTGCTAGCCGCAG
NC_005089.1	5880	6000	NC_005089.1_1_99	3	+	good	TCTGATCCGTACTTATTACAGCCGTACTGCTCCTATTATCACTACCAGTGCTAGCCGCAGGCATTACTATACTACTAACAGACCGCAACCTAAACACAACTTTCTTTGATCCCGCTGGAG
NC_005089.1	5940	6060	NC_005089.1_1_100	4	+	good	GCATTACTATACTACTAACAGACCGCAACCTAAACACAACTTTCTTTGATCCCGCTGGAGGAGGGGACCCAATTCTCTACCAGCATCTGTTCTGATTCTTTGGGCACCCAGAAGTTTATA
NC_005089.1	6000	6120	NC_005089.1_1_101	5	+	good	GAGGGGACCCAATTCTCTACCAGCATCTGTTCTGATTCTTTGGGCACCCAGAAGTTTATATTCTTATCCTCCCAGGATTTGGAATTATTTCACATGTAGTTACTTACTACTCCGGAAAAA
NC_005089.1	6060	6180	NC_005089.1_1_102	4	+	good	TTCTTATCCTCCCAGGATTTGGAATTATTTCACATGTAGTTACTTACTACTCCGGAAAAAAAGAACCTTTCGGCTATATAGGAATAGTATGAGCAATAATGTCTATTGGCTTTCTAGGCT
NC_005089.1	6120	6240	NC_005089.1_1_103	5	+	good	AAGAACCTTTCGGCTATATAGGAATAGTATGAGCAATAATGTCTATTGGCTTTCTAGGCTTTATTGTATGAGCCCACCACATATTCACAGTAGGATTAGATGTAGACACACGAGCTTACT
NC_005089.1	6180	6300	NC_005089.1_1_104	7	+	good	TTATTGTATGAGCCCACCACATATTCACAGTAGGATTAGATGTAGACACACGAGCTTACTTTACATCAGCCACTATAATTATCGCAATTCCTACCGGTGTCAAAGTATTTAGCTGACTTG
NC_005089.1	6240	6360	NC_005089.1_1_105	7	+	good	TTACATCAGCCACTATAATTATCGCAATTCCTACCGGTGTCAAAGTATTTAGCTGACTTGCAACCCTACACGGAGGTAATATTAAATGATCTCCAGCTATACTATGAGCCTTAGGCTTTA
NC_005089.1	6300	6420	NC_005089.1_1_106	5	+	good	CAACCCTACACGGAGGTAATATTAAATGATCTCCAGCTATACTATGAGCCTTAGGCTTTATTTTCTTATTTACAGTTGGTGGTCTAACCGGAATTGTTTTATCCAACTCATCCCTTGACA
NC_005089.1	6360	6480	NC_005089.1_1_107	8	+	good	TTTTCTTATTTACAGTTGGTGGTCTAACCGGAATTGTTTTATCCAACTCATCCCTTGACATCGTGCTTCACGATACATACTATGTAGTAGCCCATTTCCACTATGTTCTATCAATGGGAG
NC_005089.1	6420	6540	NC_005089.1_1_108	7	+	good	TCGTGCTTCACGATACATACTATGTAGTAGCCCATTTCCACTATGTTCTATCAATGGGAGCAGTGTTTGCTATCATAGCAGGATTTGTTCACTGATTCCCATTATTTTCAGGCTTCACCC
NC_005089.1	6480	6600	NC_005089.1_1_109	6	+	good	CAGTGTTTGCTATCATAGCAGGATTTGTTCACTGATTCCCATTATTTTCAGGCTTCACCCTAGATGACACATGAGCAAAAGCCCACTTCGCCATCATATTCGTAGGAGTAAACATAACAT
NC_005089.1	6540	6660	NC_005089.1_1_110	7	+	good	TAGATGACACATGAGCAAAAGCCCACTTCGCCATCATATTCGTAGGAGTAAACATAACATTCTTCCCTCAACATTTCCTGGGCCTTTCAGGAATACCACGACGCTACTCAGACTACCCAG
NC_005089.1	6600	6720	NC_005089.1_1_111	6	+	good	TCTTCCCTCAACATTTCCTGGGCCTTTCAGGAATACCACGACGCTACTCAGACTACCCAGATGCTTACACCACATGAAACACTGTCTCTTCTATAGGATCATTTATTTCACTAACAGCTG
NC_005089.1	6660	6780	NC_005089.1_1_112	6	+	good	ATGCTTACACCACATGAAACACTGTCTCTTCTATAGGATCATTTATTTCACTAACAGCTGTTCTCATCATGATCTTTATAATTTGAGAGGCCTTTGCTTCAAAACGAGAAGTAATATCAG
NC_005089.1	6720	6840	NC_005089.1_1_113	5	+	good	TTCTCATCATGATCTTTATAATTTGAGAGGCCTTTGCTTCAAAACGAGAAGTAATATCAGTATCGTATGCTTCAACAAATTTAGAATGACTTCATGGCTGCCCTCCACCATATCACACAT
NC_005089.1	6780	6900	NC_005089.1_1_114	4	+	good	TATCGTATGCTTCAACAAATTTAGAATGACTTCATGGCTGCCCTCCACCATATCACACATTCGAGGAACCAACCTATGTAAAAGTAAAATAAGAAAGGAAGGAATCGAACCCCCTAAAAT
NC_005089.1	6840	6960	NC_005089.1_1_115	1	+	good	TCGAGGAACCAACCTATGTAAAAGTAAAATAAGAAAGGAAGGAATCGAACCCCCTAAAATTGGTTTCAAGCCAATCTCATATCCTATATGTCTTTCTCAATAAGATATTAGTAAAATCAA
NC_005089.1	6900	7020	NC_005089.1_1_116	4	+	good	TGGTTTCAAGCCAATCTCATATCCTATATGTCTTTCTCAATAAGATATTAGTAAAATCAATTACATAACTTTGTCAAAGTTAAATTATAGATCAATAATCTATATATCTTATATGGCCTA
NC_005089.1	6960	7080	NC_005089.1_1_117	4	+	good	TTACATAACTTTGTCAAAGTTAAATTATAGATCAATAATCTATATATCTTATATGGCCTACCCATTCCAACTTGGTCTACAAGACGCCACATCCCCTATTATAGAAGAGCTAATAAATTT
NC_005089.1	7020	7140	NC_005089.1_1_118	5	+	good	CCCATTCCAACTTGGTCTACAAGACGCCACATCCCCTATTATAGAAGAGCTAATAAATTTCCATGATCACACACTAATAATTGTTTTCCTAATTAGCTCCTTAGTCCTCTATATCATCTC
NC_005089.1	7080	7200	NC_005089.1_1_119	5	+	good	CCATGATCACACACTAATAATTGTTTTCCTAATTAGCTCCTTAGTCCTCTATATCATCTCGCTAATATTAACAACAAAACTAACACATACAAGCACAATAGATGCACAAGAAGTTGAAAC
NC_005089.1	7140	7260	NC_005089.1_1_120	4	+	good	GCTAATATTAACAACAAAACTAACACATACAAGCACAATAGATGCACAAGAAGTTGAAACCATTTGAACTATTCTACCAGCTGTAATCCTTATCATAATTGCTCTCCCCTCTCTACGCAT
NC_005089.1	7200	7320	NC_005089.1_1_121	4	+	good	CATTTGAACTATTCTACCAGCTGTAATCCTTATCATAATTGCTCTCCCCTCTCTACGCATTCTATATATAATAGACGAAATCAACAACCCCGTATTAACCGTTAAAACCATAGGGCACCA
NC_005089.1	7260	7380	NC_005089.1_1_122	4	+	good	TCTATATATAATAGACGAAATCAACAACCCCGTATTAACCGTTAAAACCATAGGGCACCAATGATACTGAAGCTACGAATATACTGACTATGAAGACCTATGCTTTGATTCATATATAAT
NC_005089.1	7320	7440	NC_005089.1_1_123	4	+	good	ATGATACTGAAGCTACGAATATACTGACTATGAAGACCTATGCTTTGATTCATATATAATCCCAACAAACGACCTAAAACCTGGTGAACTACGACTGCTAGAAGTTGATAACCGAGTCGT
NC_005089.1	7380	7500	NC_005089.1_1_124	4	+	good	CCCAACAAACGACCTAAAACCTGGTGAACTACGACTGCTAGAAGTTGATAACCGAGTCGTTCTGCCAATAGAACTTCCAATCCGTATATTAATTTCATCTGAAGACGTCCTCCACTCATG
NC_005089.1	7440	7560	NC_005089.1_1_125	5	+	good	TCTGCCAATAGAACTTCCAATCCGTATATTAATTTCATCTGAAGACGTCCTCCACTCATGAGCAGTCCCCTCCCTAGGACTTAAAACTGATGCCATCCCAGGCCGACTAAATCAAGCAAC
NC_005089.1	7500	7620	NC_005089.1_1_126	5	+	good	AGCAGTCCCCTCCCTAGGACTTAAAACTGATGCCATCCCAGGCCGACTAAATCAAGCAACAGTAACATCAAACCGACCAGGGTTATTCTATGGCCAATGCTCTGAAATTTGTGGATCTAA
NC_005089.1	7560	7680	NC_005089.1_1_127	5	+	good	AGTAACATCAAACCGACCAGGGTTATTCTATGGCCAATGCTCTGAAATTTGTGGATCTAACCATAGCTTTATGCCCATTGTCCTAGAAATGGTTCCACTAAAATATTTCGAAAACTGATC
NC_005089.1	7620	7740	NC_005089.1_1_128	5	+	good	CCATAGCTTTATGCCCATTGTCCTAGAAATGGTTCCACTAAAATATTTCGAAAACTGATCTGCTTCAATAATTTAATTTCACTATGAAGCTAAGAGCGTTAACCTTTTAAGTTAAAGTTA
NC_005089.1	7680	7800	NC_005089.1_1_129	4	+	good	TGCTTCAATAATTTAATTTCACTATGAAGCTAAGAGCGTTAACCTTTTAAGTTAAAGTTAGAGACCTTAAAATCTCCATAGTGATATGCCACAACTAGATACATCAACATGATTTATCAC
NC_005089.1	7740	7860	NC_005089.1_1_130	4	+	good	GAGACCTTAAAATCTCCATAGTGATATGCCACAACTAGATACATCAACATGATTTATCACAATTATCTCATCAATAATTACCCTATTTATCTTATTTCAACTAAAAGTCTCATCACAAAC
NC_005089.1	7800	7920	NC_005089.1_1_131	4	+	good	AATTATCTCATCAATAATTACCCTATTTATCTTATTTCAACTAAAAGTCTCATCACAAACATTCCCACTGGCACCTTCACCAAAATCACTAACAACCATAAAAGTAAAAACCCCTTGAGA
NC_005089.1	7860	7980	NC_005089.1_1_132	4	+	good	ATTCCCACTGGCACCTTCACCAAAATCACTAACAACCATAAAAGTAAAAACCCCTTGAGAATTAAAATGAACGAAAATCTATTTGCCTCATTCATTACCCCAACAATAATAGGATTCCCA
NC_005089.1	7920	8040	NC_005089.1_1_133	5	+	good	ATTAAAATGAACGAAAATCTATTTGCCTCATTCATTACCCCAACAATAATAGGATTCCCAATCGTTGTAGCCATCATTATATTTCCTTCAATCCTATTCCCATCCTCAAAACGCCTAATC
NC_005089.1	7980	8100	NC_005089.1_1_134	3	+	good	ATCGTTGTAGCCATCATTATATTTCCTTCAATCCTATTCCCATCCTCAAAACGCCTAATCAACAACCGTCTCCATTCTTTCCAACACTGACTAGTTAAACTTATTATCAAACAAATAATG
NC_005089.1	8040	8160	NC_005089.1_1_135	3	+	good	AACAACCGTCTCCATTCTTTCCAACACTGACTAGTTAAACTTATTATCAAACAAATAATGCTAATCCACACACCAAAAGGACGAACATGAACCCTAATAATTGTTTCCCTAATCATATTT
NC_005089.1	8100	8220	NC_005089.1_1_136	4	+	good	CTAATCCACACACCAAAAGGACGAACATGAACCCTAATAATTGTTTCCCTAATCATATTTATTGGATCAACAAATCTCCTAGGCCTTTTACCACATACATTTACACCTACTACCCAACTA
NC_005089.1	8160	8280	NC_005089.1_1_137	4	+	good	ATTGGATCAACAAATCTCCTAGGCCTTTTACCACATACATTTACACCTACTACCCAACTATCCATAAATCTAAGTATAGCCATTCCACTATGAGCTGGAGCCGTAATTACAGGCTTCCGA
NC_005089.1	8220	8340	NC_005089.1_1_138	5	+	good	TCCATAAATCTAAGTATAGCCATTCCACTATGAGCTGGAGCCGTAATTACAGGCTTCCGACACAAACTAAAAAGCTCACTTGCCCACTTCCTTCCACAAGGAACTCCAATTTCACTAATT
NC_005089.1	8280	8400	NC_005089.1_1_139	5	+	good	CACAAACTAAAAAGCTCACTTGCCCACTTCCTTCCACAAGGAACTCCAATTTCACTAATTCCAATACTTATTATTATTGAAACAATTAGCCTATTTATTCAACCAATGGCATTAGCAGTC
NC_005089.1	8340	8460	NC_005089.1_1_140	5	+	good	CCAATACTTATTATTATTGAAACAATTAGCCTATTTATTCAACCAATGGCATTAGCAGTCCGGCTTACAGCTAACATTACTGCAGGACACTTATTAATACACCTAATCGGAGGAGCTACT
NC_005089.1	8400	8520	NC_005089.1_1_141	6	+	good	CGGCTTACAGCTAACATTACTGCAGGACACTTATTAATACACCTAATCGGAGGAGCTACTCTAGTATTAATAAATATTAGCCCACCAACAGCTACCATTACATTTATTATTTTACTTCTA
NC_005089.1	8460	8580	NC_005089.1_1_142	6	+	good	CTAGTATTAATAAATATTAGCCCACCAACAGCTACCATTACATTTATTATTTTACTTCTACTCACAATTCTAGAATTTGCAGTAGCATTAATTCAAGCCTACGTATTCACCCTCCTAGTA
NC_005089.1	8520	8640	NC_005089.1_1_143	5	+	good	CTCACAATTCTAGAATTTGCAGTAGCATTAATTCAAGCCTACGTATTCACCCTCCTAGTAAGCCTATATCTACATGATAATACATAATGACCCACCAAACTCATGCATATCACATAGTTA
NC_005089.1	8580	8700	NC_005089.1_1_144	4	+	good	AGCCTATATCTACATGATAATACATAATGACCCACCAAACTCATGCATATCACATAGTTAATCCAAGTCCATGACCATTAACTGGAGCCTTTTCAGCCCTCCTTCTAACATCAGGTCTAG
NC_005089.1	8640	8760	NC_005089.1_1_145	2	+	good	ATCCAAGTCCATGACCATTAACTGGAGCCTTTTCAGCCCTCCTTCTAACATCAGGTCTAGTAATATGATTTCACTATAATTCAATTACACTATTAACCCTTGGCCTACTCACCAATATCC
NC_005089.1	8700	8820	NC_005089.1_1_146	3	+	good	TAATATGATTTCACTATAATTCAATTACACTATTAACCCTTGGCCTACTCACCAATATCCTCACAATATATCAATGATGACGAGACGTAATTCGTGAAGGAACCTACCAAGGCCACCACA
NC_005089.1	8760	8880	NC_005089.1_1_147	4	+	good	TCACAATATATCAATGATGACGAGACGTAATTCGTGAAGGAACCTACCAAGGCCACCACACTCCTATTGTACAAAAAGGACTACGATATGGTATAATTCTATTCATCGTCTCGGAAGTAT
NC_005089.1	8820	8940	NC_005089.1_1_148	3	+	good	CTCCTATTGTACAAAAAGGACTACGATATGGTATAATTCTATTCATCGTCTCGGAAGTATTTTTCTTTGCAGGATTCTTCTGAGCGTTCTATCATTCTAGCCTCGTACCAACACATGATC
NC_005089.1	8880	9000	NC_005089.1_1_149	5	+	good	TTTTCTTTGCAGGATTCTTCTGAGCGTTCTATCATTCTAGCCTCGTACCAACACATGATCTAGGAGGCTGCTGACCTCCAACAGGAATTTCACCACTTAACCCTCTAGAAGTCCCACTAC
NC_005089.1	8940	9060	NC_005089.1_1_150	5	+	good	TAGGAGGCTGCTGACCTCCAACAGGAATTTCACCACTTAACCCTCTAGAAGTCCCACTACTTAATACTTCAGTACTTCTAGCATCAGGTGTTTCAATTACATGAGCTCATCATAGCCTTA
NC_005089.1	9000	9120	NC_005089.1_1_151	5	+	good	TTAATACTTCAGTACTTCTAGCATCAGGTGTTTCAATTACATGAGCTCATCATAGCCTTATAGAAGGTAAACGAAACCACATAAATCAAGCCCTACTAATTACCATTATACTAGGACTTT
NC_005089.1	9060	9180	NC_005089.1_1_152	6	+	good	TAGAAGGTAAACGAAACCACATAAATCAAGCCCTACTAATTACCATTATACTAGGACTTTACTTCACCATCCTCCAAGCTTCAGAATACTTTGAAACATCATTCTCCATTTCAGATGGTA
NC_005089.1	9120	9240	NC_005089.1_1_153	6	+	good	ACTTCACCATCCTCCAAGCTTCAGAATACTTTGAAACATCATTCTCCATTTCAGATGGTATCTATGGTTCTACATTCTTCATGGCTACTGGATTCCATGGACTCCATGTAATTATTGGAT
NC_005089.1	9180	9300	NC_005089.1_1_154	5	+	good	TCTATGGTTCTACATTCTTCATGGCTACTGGATTCCATGGACTCCATGTAATTATTGGATCAACATTCCTTATTGTTTGCCTACTACGACAACTAAAATTTCACTTCACATCAAAACATC
NC_005089.1	9240	9360	NC_005089.1_1_155	5	+	good	CAACATTCCTTATTGTTTGCCTACTACGACAACTAAAATTTCACTTCACATCAAAACATCACTTCGGATTTGAAGCCGCAGCATGATACTGACATTTTGTAGACGTAGTCTGACTTTTCC
NC_005089.1	9300	9420	NC_005089.1_1_156	5	+	good	ACTTCGGATTTGAAGCCGCAGCATGATACTGACATTTTGTAGACGTAGTCTGACTTTTCCTATACGTCTCCATTTATTGATGAGGATCTTACTCCCTTAGTATAATTAATATAACTGACT
NC_005089.1	9360	9480	NC_005089.1_1_157	5	+	good	TATACGTCTCCATTTATTGATGAGGATCTTACTCCCTTAGTATAATTAATATAACTGACTTCCAATTAGTAGATTCTGAATAAACCCAGAAGAGAGTAATTAACCTGTACACTGTTATCT
NC_005089.1	9420	9540	NC_005089.1_1_158	2	+	good	TCCAATTAGTAGATTCTGAATAAACCCAGAAGAGAGTAATTAACCTGTACACTGTTATCTTCATTAATATTTTATTATCCCTAACGCTAATTCTAGTTGCATTCTGACTCCCCCAAATAA
NC_005089.1	9480	9600	NC_005089.1_1_159	6	+	good	TCATTAATATTTTATTATCCCTAACGCTAATTCTAGTTGCATTCTGACTCCCCCAAATAAATCTGTACTCAGAAAAAGCAAATCCATATGAATGCGGATTCGACCCTACAAGCTCTGCAC
NC_005089.1	9540	9660	NC_005089.1_1_160	4	+	good	ATCTGTACTCAGAAAAAGCAAATCCATATGAATGCGGATTCGACCCTACAAGCTCTGCACGTCTACCATTCTCAATAAAATTTTTCTTGGTAGCAATTACATTTCTATTATTTGACCTAG
NC_005089.1	9600	9720	NC_005089.1_1_161	4	+	good	GTCTACCATTCTCAATAAAATTTTTCTTGGTAGCAATTACATTTCTATTATTTGACCTAGAAATTGCTCTTCTACTTCCACTACCATGAGCAATTCAAACAATTAAAACCTCTACTATAA
NC_005089.1	9660	9780	NC_005089.1_1_162	2	+	good	AAATTGCTCTTCTACTTCCACTACCATGAGCAATTCAAACAATTAAAACCTCTACTATAATAATTATAGCCTTTATTCTAGTCACAATTCTATCTCTAGGCCTAGCATATGAATGAACAC
NC_005089.1	9720	9840	NC_005089.1_1_163	3	+	good	TAATTATAGCCTTTATTCTAGTCACAATTCTATCTCTAGGCCTAGCATATGAATGAACACAAAAAGGATTAGAATGAACAGAGTAAATGGTAATTAGTTTAAAAAAAATTAATGATTTCG
NC_005089.1	9780	9900	NC_005089.1_1_164	4	+	good	AAAAAGGATTAGAATGAACAGAGTAAATGGTAATTAGTTTAAAAAAAATTAATGATTTCGACTCATTAGATTATGATGATGTTCATAATTACCAATATGCCATCTACCTTCTTCAACCTC
NC_005089.1	9840	9960	NC_005089.1_1_165	3	+	good	ACTCATTAGATTATGATGATGTTCATAATTACCAATATGCCATCTACCTTCTTCAACCTCACCATAGCCTTCTCACTATCACTTCTAGGGACACTTATATTTCGCTCTCACCTAATATCC
NC_005089.1	9900	10020	NC_005089.1_1_166	2	+	good	ACCATAGCCTTCTCACTATCACTTCTAGGGACACTTATATTTCGCTCTCACCTAATATCCACATTACTATGCCTGGAAGGCATAGTATTATCCTTATTTATTATAACTTCAGTAACTTCC
NC_005089.1	9960	10080	NC_005089.1_1_167	2	+	good	ACATTACTATGCCTGGAAGGCATAGTATTATCCTTATTTATTATAACTTCAGTAACTTCCCTAAACTCCAACTCCATAAGCTCCATACCAATCCCCATCACCATCTTAGTTTTCGCAGCC
NC_005089.1	10020	10140	NC_005089.1_1_168	4	+	good	CTAAACTCCAACTCCATAAGCTCCATACCAATCCCCATCACCATCTTAGTTTTCGCAGCCTGCGAAGCAGCTGTAGGACTAGCCCTACTAGTAAAAGTTTCAAACACGTACGGAACAGAT
NC_005089.1	10080	10200	NC_005089.1_1_169	5	+	good	TGCGAAGCAGCTGTAGGACTAGCCCTACTAGTAAAAGTTTCAAACACGTACGGAACAGATTACGTCCAAAATCTCAACCTACTACAATGCTAAAAATTATTCTTCCCTCACTAATGCTAC
NC_005089.1	10140	10260	NC_005089.1_1_170	4	+	good	TACGTCCAAAATCTCAACCTACTACAATGCTAAAAATTATTCTTCCCTCACTAATGCTACTACCACTAACCTGACTATCAAGCCCTAAAAAAACCTGAACAAACGTAACCTCATATAGTT
NC_005089.1	10200	10320	NC_005089.1_1_171	2	+	good	TACCACTAACCTGACTATCAAGCCCTAAAAAAACCTGAACAAACGTAACCTCATATAGTTTTCTAATTAGTTTAACCAGCCTAACACTTCTATGACAAACCGACGAAAATTATAAAAACT
NC_005089.1	10260	10380	NC_005089.1_1_172	4	+	good	TTCTAATTAGTTTAACCAGCCTAACACTTCTATGACAAACCGACGAAAATTATAAAAACTTTTCAAATATATTCTCCTCAGACCCCCTATCCACACCATTAATTATTTTAACAGCCTGAT
NC_005089.1	10320	10440	NC_005089.1_1_173	4	+	good	TTTCAAATATATTCTCCTCAGACCCCCTATCCACACCATTAATTATTTTAACAGCCTGATTACTGCCACTAATATTAATAGCTAGCCAAAACCACCTAAAAAAAGATAATAACGTACTAC
NC_005089.1	10380	10500	NC_005089.1_1_174	3	+	good	TACTGCCACTAATATTAATAGCTAGCCAAAACCACCTAAAAAAAGATAATAACGTACTACAAAAACTCTACATCTCAATACTAATCAGCTTACAAATTCTCCTAATCATAACCTTTTCAG
NC_005089.1	10440	10560	NC_005089.1_1_175	8	+	good	AAAAACTCTACATCTCAATACTAATCAGCTTACAAATTCTCCTAATCATAACCTTTTCAGCAACTGAACTAATTATATTTTATATTTTATTTGAAGCAACCTTAATCCCAACACTTATTA
NC_005089.1	10500	10620	NC_005089.1_1_176	3	+	good	CAACTGAACTAATTATATTTTATATTTTATTTGAAGCAACCTTAATCCCAACACTTATTATTATTACCCGATGAGGGAACCAAACTGAACGCCTAAACGCAGGGATTTATTTCCTATTTT
NC_005089.1	10560	10680	NC_005089.1_1_177	3	+	good	TTATTACCCGATGAGGGAACCAAACTGAACGCCTAAACGCAGGGATTTATTTCCTATTTTATACCCTAATCGGTTCTATTCCACTGCTAATTGCCCTCATCTTAATCCAAAACCATGTAG
NC_005089.1	10620	10740	NC_005089.1_1_178	2	+	good	ATACCCTAATCGGTTCTATTCCACTGCTAATTGCCCTCATCTTAATCCAAAACCATGTAGGAACCCTAAACCTCATAATTTTATCATTCACAACACACACCTTAGACGCTTCATGATCTA
NC_005089.1	10680	10800	NC_005089.1_1_179	3	+	good	GAACCCTAAACCTCATAATTTTATCATTCACAACACACACCTTAGACGCTTCATGATCTAACAACTTACTATGGTTGGCATGCATAATAGCATTTCTTATTAAAATACCATTATATGGAG
NC_005089.1	10740	10860	NC_005089.1_1_180	3	+	good	ACAACTTACTATGGTTGGCATGCATAATAGCATTTCTTATTAAAATACCATTATATGGAGTTCACCTATGACTACCAAAAGCCCATGTTGAAGCTCCAATTGCTGGGTCAATAATTCTAG
NC_005089.1	10800	10920	NC_005089.1_1_181	3	+	good	TTCACCTATGACTACCAAAAGCCCATGTTGAAGCTCCAATTGCTGGGTCAATAATTCTAGCAGCTATTCTTCTAAAATTAGGTAGTTACGGAATAATTCGCATCTCCATTATTCTAGACC
NC_005089.1	10860	10980	NC_005089.1_1_182	4	+	good	CAGCTATTCTTCTAAAATTAGGTAGTTACGGAATAATTCGCATCTCCATTATTCTAGACCCACTAACAAAATATATAGCATACCCCTTCATCCTTCTCTCCCTATGAGGAATAATTATAA
NC_005089.1	10920	11040	NC_005089.1_1_183	4	+	good	CACTAACAAAATATATAGCATACCCCTTCATCCTTCTCTCCCTATGAGGAATAATTATAACTAGCTCAATCTGCTTACGCCAAACAGATTTAAAATCACTAATCGCCTACTCCTCAGTTA
NC_005089.1	10980	11100	NC_005089.1_1_184	4	+	good	CTAGCTCAATCTGCTTACGCCAAACAGATTTAAAATCACTAATCGCCTACTCCTCAGTTAGCCACATAGCACTTGTTATTGCATCAATCATAATCCAAACTCCATGAAGCTTCATAGGAG
NC_005089.1	11040	11160	NC_005089.1_1_185	1	+	good	GCCACATAGCACTTGTTATTGCATCAATCATAATCCAAACTCCATGAAGCTTCATAGGAGCAACAATACTAATAATCGCACATGGCCTCACATCATCACTCCTATTCTGCCTAGCAAACT
NC_005089.1	11100	11220	NC_005089.1_1_186	2	+	good	CAACAATACTAATAATCGCACATGGCCTCACATCATCACTCCTATTCTGCCTAGCAAACTCCAACTACGAACGGATCCACAGCCGTACTATAATCATGGCCCGAGGACTTCAAATGGTCT
NC_005089.1	11160	11280	NC_005089.1_1_187	3	+	good	CCAACTACGAACGGATCCACAGCCGTACTATAATCATGGCCCGAGGACTTCAAATGGTCTTCCCACTTATAGCCACATGATGACTGATAGCAAGTCTAGCTAATCTAGCTCTACCCCCTT
NC_005089.1	11220	11340	NC_005089.1_1_188	3	+	good	TCCCACTTATAGCCACATGATGACTGATAGCAAGTCTAGCTAATCTAGCTCTACCCCCTTCAATCAATCTAATAGGAGAATTATTCATTACCATATCATTATTTTCTTGATCAAACTTTA
NC_005089.1	11280	11400	NC_005089.1_1_189	3	+	good	CAATCAATCTAATAGGAGAATTATTCATTACCATATCATTATTTTCTTGATCAAACTTTACCATTATTCTTATAGGAATTAACATTATTATTACAGGTATATACTCAATATACATAATTA
NC_005089.1	11340	11460	NC_005089.1_1_190	2	+	good	CCATTATTCTTATAGGAATTAACATTATTATTACAGGTATATACTCAATATACATAATTATTACCACCCAACGCGGCAAACTAACCAACCATATAATTAACCTCCAACCCTCACACACAC
NC_005089.1	11400	11520	NC_005089.1_1_191	3	+	good	TTACCACCCAACGCGGCAAACTAACCAACCATATAATTAACCTCCAACCCTCACACACACGAGAACTAACACTAATAGCCCTTCACATAATTCCACTTATTCTTCTAACTACCAGTCCAA
NC_005089.1	11460	11580	NC_005089.1_1_192	3	+	good	GAGAACTAACACTAATAGCCCTTCACATAATTCCACTTATTCTTCTAACTACCAGTCCAAAACTAATTACAGGCCTGACAATATGTGAATATAGTTTACAAAAAACATTAGACTGTGAAT
NC_005089.1	11520	11640	NC_005089.1_1_193	3	+	good	AACTAATTACAGGCCTGACAATATGTGAATATAGTTTACAAAAAACATTAGACTGTGAATCTGACAACAGGAAATAAACCTCCTTATTCACCAAGAAAGATTGCAAGAACTGCTAATTCA
NC_005089.1	11580	11700	NC_005089.1_1_194	4	+	good	CTGACAACAGGAAATAAACCTCCTTATTCACCAAGAAAGATTGCAAGAACTGCTAATTCATGCTTCCATGTTTAAAAACATGGCTTTCTTACTTTTATAGGATAATAGTAATCCATTGGT
NC_005089.1	11640	11760	NC_005089.1_1_195	3	+	good	TGCTTCCATGTTTAAAAACATGGCTTTCTTACTTTTATAGGATAATAGTAATCCATTGGTCTTAGGAACCAAAAACCTTGGTGCAAATCCAAATAAAAGTAATCAATATTTTCACAACCT
NC_005089.1	11700	11820	NC_005089.1_1_196	2	+	good	CTTAGGAACCAAAAACCTTGGTGCAAATCCAAATAAAAGTAATCAATATTTTCACAACCTCAATCTTATTAATCTTCATTCTTCTACTATCCCCAATCCTAATTTCAATATCAAACCTAA
NC_005089.1	11760	11880	NC_005089.1_1_197	1	+	good	CAATCTTATTAATCTTCATTCTTCTACTATCCCCAATCCTAATTTCAATATCAAACCTAATTAAACACATCAACTTCCCACTGTACACCACCACATCAATCAAATTCTCCTTCATTATTA
NC_005089.1	11820	11940	NC_005089.1_1_198	1	+	good	TTAAACACATCAACTTCCCACTGTACACCACCACATCAATCAAATTCTCCTTCATTATTAGCCTCTTACCCCTATTAATATTTTTCCACAATAATATAGAATATATAATTACAACCTGGC
NC_005089.1	11880	12000	NC_005089.1_1_199	1	+	good	GCCTCTTACCCCTATTAATATTTTTCCACAATAATATAGAATATATAATTACAACCTGGCACTGAGTCACCATAAATTCAATAGAACTTAAAATAAGCTTCAAAACTGACTTTTTCTCTA
NC_005089.1	11940	12060	NC_005089.1_1_200	2	+	good	ACTGAGTCACCATAAATTCAATAGAACTTAAAATAAGCTTCAAAACTGACTTTTTCTCTATCCTGTTTACATCTGTAGCCCTTTTTGTCACATGATCAATTATACAATTCTCTTCATGAT
NC_005089.1	12000	12120	NC_005089.1_1_201	4	+	good	TCCTGTTTACATCTGTAGCCCTTTTTGTCACATGATCAATTATACAATTCTCTTCATGATATATACACTCAGACCCAAACATCAATCGATTCATTAAATATCTTACACTATTCCTGATTA
NC_005089.1	12060	12180	NC_005089.1_1_202	2	+	good	ATATACACTCAGACCCAAACATCAATCGATTCATTAAATATCTTACACTATTCCTGATTACCATGCTTATCCTCACCTCAGCCAACAACATATTTCAACTTTTCATTGGCTGAGAAGGGG
NC_005089.1	12120	12240	NC_005089.1_1_203	3	+	good	CCATGCTTATCCTCACCTCAGCCAACAACATATTTCAACTTTTCATTGGCTGAGAAGGGGTGGGAATTATATCTTTCCTACTAATTGGATGATGGTACGGACGAACAGACGCAAATACTG
NC_005089.1	12180	12300	NC_005089.1_1_204	4	+	good	TGGGAATTATATCTTTCCTACTAATTGGATGATGGTACGGACGAACAGACGCAAATACTGCAGCCCTACAAGCAATCCTCTATAACCGCATCGGAGACATCGGATTCATTTTAGCTATAG
NC_005089.1	12240	12360	NC_005089.1_1_205	3	+	good	CAGCCCTACAAGCAATCCTCTATAACCGCATCGGAGACATCGGATTCATTTTAGCTATAGTTTGATTTTCCCTAAACATAAACTCATGAGAACTTCAACAGATTATATTCTCCAACAACA
NC_005089.1	12300	12420	NC_005089.1_1_206	2	+	good	TTTGATTTTCCCTAAACATAAACTCATGAGAACTTCAACAGATTATATTCTCCAACAACAACGACAATCTAATTCCACTTATAGGCCTATTAATCGCAGCTACAGGAAAATCAGCACAAT
NC_005089.1	12360	12480	NC_005089.1_1_207	4	+	good	ACGACAATCTAATTCCACTTATAGGCCTATTAATCGCAGCTACAGGAAAATCAGCACAATTTGGCCTCCACCCATGACTACCATCAGCAATAGAAGGCCCTACACCAGTTTCAGCACTAC
NC_005089.1	12420	12540	NC_005089.1_1_208	5	+	good	TTGGCCTCCACCCATGACTACCATCAGCAATAGAAGGCCCTACACCAGTTTCAGCACTACTACACTCAAGTACAATAGTAGTTGCAGGAATTTTCCTACTGGTCCGATTCCACCCCCTCA
NC_005089.1	12480	12600	NC_005089.1_1_209	3	+	good	TACACTCAAGTACAATAGTAGTTGCAGGAATTTTCCTACTGGTCCGATTCCACCCCCTCACGACTAATAATAACTTTATTTTAACAACTATACTTTGCCTCGGAGCCCTAACCACATTAT
NC_005089.1	12540	12660	NC_005089.1_1_210	3	+	good	CGACTAATAATAACTTTATTTTAACAACTATACTTTGCCTCGGAGCCCTAACCACATTATTTACAGCTATTTGTGCTCTCACCCAAAACGACATCAAAAAAATCATTGCCTTCTCTACAT
NC_005089.1	12600	12720	NC_005089.1_1_211	4	+	good	TTACAGCTATTTGTGCTCTCACCCAAAACGACATCAAAAAAATCATTGCCTTCTCTACATCAAGCCAACTAGGCCTGATAATAGTGACGCTAGGAATAAACCAACCACACCTAGCATTCC
NC_005089.1	12660	12780	NC_005089.1_1_212	4	+	good	CAAGCCAACTAGGCCTGATAATAGTGACGCTAGGAATAAACCAACCACACCTAGCATTCCTACACATCTGTACCCACGCATTCTTCAAAGCTATACTCTTTATATGCTCTGGCTCAATCA
NC_005089.1	12720	12840	NC_005089.1_1_213	5	+	good	TACACATCTGTACCCACGCATTCTTCAAAGCTATACTCTTTATATGCTCTGGCTCAATCATTCATAGCCTGGCAGACGAACAAGACATCCGAAAAATAGGAAACATCACAAAAATCATAC
NC_005089.1	12780	12900	NC_005089.1_1_214	3	+	good	TTCATAGCCTGGCAGACGAACAAGACATCCGAAAAATAGGAAACATCACAAAAATCATACCATTCACATCATCATGCCTAGTAATCGGAAGCCTCGCCCTCACAGGAATACCATTCCTAA
NC_005089.1	12840	12960	NC_005089.1_1_215	4	+	good	CATTCACATCATCATGCCTAGTAATCGGAAGCCTCGCCCTCACAGGAATACCATTCCTAACAGGGTTCTACTCAAAAGACCTAATTATTGAAGCAATTAATACCTGCAACACCAACGCCT
NC_005089.1	12900	13020	NC_005089.1_1_216	4	+	good	CAGGGTTCTACTCAAAAGACCTAATTATTGAAGCAATTAATACCTGCAACACCAACGCCTGAGCCCTACTAATTACACTAATCGCCACTTCTATAACAGCTATGTACAGCATACGAATCA
NC_005089.1	12960	13080	NC_005089.1_1_217	4	+	good	GAGCCCTACTAATTACACTAATCGCCACTTCTATAACAGCTATGTACAGCATACGAATCATTTACTTCGTAACAATAACAAAACCGCGTTTTCCCCCCCTAATCTCCATTAACGAAAATG
NC_005089.1	13020	13140	NC_005089.1_1_218	3	+	good	TTTACTTCGTAACAATAACAAAACCGCGTTTTCCCCCCCTAATCTCCATTAACGAAAATGACCCAGACCTCATAAACCCAATCAAACGCCTAGCATTCGGAAGCATCTTTGCAGGATTTG
NC_005089.1	13080	13200	NC_005089.1_1_219	4	+	good	ACCCAGACCTCATAAACCCAATCAAACGCCTAGCATTCGGAAGCATCTTTGCAGGATTTGTCATCTCATATAATATTCCACCAACCAGCATTCCAGTCCTCACAATACCATGATTTTTAA
NC_005089.1	13140	13260	NC_005089.1_1_220	3	+	good	TCATCTCATATAATATTCCACCAACCAGCATTCCAGTCCTCACAATACCATGATTTTTAAAAACCACAGCCCTAATTATTTCAGTATTAGGATTCCTAATCGCACTAGAACTAAACAACC
NC_005089.1	13200	13320	NC_005089.1_1_221	5	+	good	AAACCACAGCCCTAATTATTTCAGTATTAGGATTCCTAATCGCACTAGAACTAAACAACCTAACCATAAAACTATCAATAAATAAAGCAAATCCATATTCATCCTTCTCAACTTTACTGG
NC_005089.1	13260	13380	NC_005089.1_1_222	4	+	good	TAACCATAAAACTATCAATAAATAAAGCAAATCCATATTCATCCTTCTCAACTTTACTGGGGTTTTTCCCATCTATTATTCACCGCATTACACCCATAAAATCTCTCAACCTAAGCCTAA
NC_005089.1	13320	13440	NC_005089.1_1_223	4	+	good	GGTTTTTCCCATCTATTATTCACCGCATTACACCCATAAAATCTCTCAACCTAAGCCTAAAAACATCCCTAACTCTCCTAGACTTGATCTGGTTAGAAAAAACCATCCCAAAATCCACCT
NC_005089.1	13380	13500	NC_005089.1_1_224	3	+	good	AAACATCCCTAACTCTCCTAGACTTGATCTGGTTAGAAAAAACCATCCCAAAATCCACCTCAACTCTTCACACAAACATAACCACTTTAACAACCAACCAAAAAGGCTTAATTAAATTGT
NC_005089.1	13440	13560	NC_005089.1_1_225	3	+	good	CAACTCTTCACACAAACATAACCACTTTAACAACCAACCAAAAAGGCTTAATTAAATTGTACTTTATATCATTCCTAATTAACATCATCTTAATTATTATCTTATACTCAATTAATCTCG
NC_005089.1	13500	13620	NC_005089.1_1_226	2	+	good	ACTTTATATCATTCCTAATTAACATCATCTTAATTATTATCTTATACTCAATTAATCTCGAGTAATCTCGATAATAATAAAAATACCCGCAAACAAAGATCACCCAGCTACTACCATCAT
NC_005089.1	13560	13680	NC_005089.1_1_227	2	+	good	AGTAATCTCGATAATAATAAAAATACCCGCAAACAAAGATCACCCAGCTACTACCATCATTCAAGTAGCACAACTATATATTGCCGCTACCCCAATCCCTCCTTCCAACATAACTCCAAC
NC_005089.1	13620	13740	NC_005089.1_1_228	2	+	good	TCAAGTAGCACAACTATATATTGCCGCTACCCCAATCCCTCCTTCCAACATAACTCCAACATCATCAACCTCATACATCAACCAATCTCCCAAACCATCAAGATTAATTACTCCAACTTC
NC_005089.1	13680	13800	NC_005089.1_1_229	3	+	good	ATCATCAACCTCATACATCAACCAATCTCCCAAACCATCAAGATTAATTACTCCAACTTCATCATAATAATTAAGCACACAAATTAAAAAAACCTCTATAATCACCCCCAATACTAAAAA
NC_005089.1	13740	13860	NC_005089.1_1_230	2	+	good	ATCATAATAATTAAGCACACAAATTAAAAAAACCTCTATAATCACCCCCAATACTAAAAAACCCAAAATTAATCAGTTAGATCCCCAAGTCTCTGGATATTCCTCAGTAGCTATAGCAGT
NC_005089.1	13800	13920	NC_005089.1_1_231	3	+	good	ACCCAAAATTAATCAGTTAGATCCCCAAGTCTCTGGATATTCCTCAGTAGCTATAGCAGTCGTATATCCAAACACAACCAACATCCCCCCTAAATAAATTAAAAAAACTATTAAACCTAA
NC_005089.1	13860	13980	NC_005089.1_1_232	1	+	good	CGTATATCCAAACACAACCAACATCCCCCCTAAATAAATTAAAAAAACTATTAAACCTAAAAACGATCCACCAAACCCTAAAACCATTAAACAACCAACAAACCCACTAACAATTAAACC
NC_005089.1	13920	14040	NC_005089.1_1_233	2	+	good	AAACGATCCACCAAACCCTAAAACCATTAAACAACCAACAAACCCACTAACAATTAAACCTAAACCTCCATAAATAGGTGAAGGCTTTAATGCTAACCCAAGACAACCAACCAAAAATAA
NC_005089.1	13980	14100	NC_005089.1_1_234	3	+	good	TAAACCTCCATAAATAGGTGAAGGCTTTAATGCTAACCCAAGACAACCAACCAAAAATAATGAACTTAAAACAAAAATATAATTATTCATTATTTCTACACAGCATTCAACTGCGACCAA
NC_005089.1	14040	14160	NC_005089.1_1_235	3	+	good	TGAACTTAAAACAAAAATATAATTATTCATTATTTCTACACAGCATTCAACTGCGACCAATGACATGAAAAATCATCGTTGTAATTCAACTACAGAAACACCTAATGACAAACATACGAA
NC_005089.1	14100	14220	NC_005089.1_1_236	3	+	good	TGACATGAAAAATCATCGTTGTAATTCAACTACAGAAACACCTAATGACAAACATACGAAAAACACACCCATTATTTAAAATTATTAACCACTCATTCATTGACCTACCTGCCCCATCCA
NC_005089.1	14160	14280	NC_005089.1_1_237	3	+	good	AAACACACCCATTATTTAAAATTATTAACCACTCATTCATTGACCTACCTGCCCCATCCAACATTTCATCATGATGAAACTTTGGGTCCCTTCTAGGAGTCTGCCTAATAGTCCAAATCA
NC_005089.1	14220	14340	NC_005089.1_1_238	2	+	good	ACATTTCATCATGATGAAACTTTGGGTCCCTTCTAGGAGTCTGCCTAATAGTCCAAATCATTACAGGTCTTTTCTTAGCCATACACTACACATCAGATACAATAACAGCCTTTTCATCAG
NC_005089.1	14280	14400	NC_005089.1_1_239	2	+	good	TTACAGGTCTTTTCTTAGCCATACACTACACATCAGATACAATAACAGCCTTTTCATCAGTAACACACATTTGTCGAGACGTAAATTACGGGTGACTAATCCGATATATACACGCAAACG
NC_005089.1	14340	14460	NC_005089.1_1_240	2	+	good	TAACACACATTTGTCGAGACGTAAATTACGGGTGACTAATCCGATATATACACGCAAACGGAGCCTCAATATTTTTTATTTGCTTATTCCTTCATGTCGGACGAGGCTTATATTATGGAT
NC_005089.1	14400	14520	NC_005089.1_1_241	2	+	good	GAGCCTCAATATTTTTTATTTGCTTATTCCTTCATGTCGGACGAGGCTTATATTATGGATCATATACATTTATAGAAACCTGAAACATTGGAGTACTTCTACTGTTCGCAGTCATAGCCA
NC_005089.1	14460	14580	NC_005089.1_1_242	3	+	good	CATATACATTTATAGAAACCTGAAACATTGGAGTACTTCTACTGTTCGCAGTCATAGCCACAGCATTTATAGGCTACGTCCTTCCATGAGGACAAATATCATTCTGAGGTGCCACAGTTA
NC_005089.1	14520	14640	NC_005089.1_1_243	2	+	good	CAGCATTTATAGGCTACGTCCTTCCATGAGGACAAATATCATTCTGAGGTGCCACAGTTATTACAAACCTCCTATCAGCCATCCCATATATTGGAACAACCCTAGTCGAATGAATTTGAG
NC_005089.1	14580	14700	NC_005089.1_1_244	3	+	good	TTACAAACCTCCTATCAGCCATCCCATATATTGGAACAACCCTAGTCGAATGAATTTGAGGGGGCTTCTCAGTAGACAAAGCCACCTTGACCCGATTCTTCGCTTTCCACTTCATCTTAC
NC_005089.1	14640	14760	NC_005089.1_1_245	3	+	good	GGGGCTTCTCAGTAGACAAAGCCACCTTGACCCGATTCTTCGCTTTCCACTTCATCTTACCATTTATTATCGCGGCCCTAGCAATCGTTCACCTCCTCTTCCTCCACGAAACAGGATCAA
NC_005089.1	14700	14820	NC_005089.1_1_246	5	+	good	CATTTATTATCGCGGCCCTAGCAATCGTTCACCTCCTCTTCCTCCACGAAACAGGATCAAACAACCCAACAGGATTAAACTCAGATGCAGATAAAATTCCATTTCACCCCTACTATACAA
NC_005089.1	14760	14880	NC_005089.1_1_247	5	+	good	ACAACCCAACAGGATTAAACTCAGATGCAGATAAAATTCCATTTCACCCCTACTATACAATCAAAGATATCCTAGGTATCCTAATCATATTCTTAATTCTCATAACCCTAGTATTATTTT
NC_005089.1	14820	14940	NC_005089.1_1_248	5	+	good	TCAAAGATATCCTAGGTATCCTAATCATATTCTTAATTCTCATAACCCTAGTATTATTTTTCCCAGACATACTAGGAGACCCAGACAACTACATACCAGCTAATCCACTAAACACCCCAC
NC_005089.1	14880	15000	NC_005089.1_1_249	9	+	good	TCCCAGACATACTAGGAGACCCAGACAACTACATACCAGCTAATCCACTAAACACCCCACCCCATATTAAACCCGAATGATATTTCCTATTTGCATACGCCATTCTACGCTCAATCCCCA
NC_005089.1	14940	15060	NC_005089.1_1_250	6	+	good	CCCATATTAAACCCGAATGATATTTCCTATTTGCATACGCCATTCTACGCTCAATCCCCAATAAACTAGGAGGTGTCCTAGCCTTAATCTTATCTATCCTAATTTTAGCCCTAATACCTT
NC_005089.1	15000	15120	NC_005089.1_1_251	4	+	good	ATAAACTAGGAGGTGTCCTAGCCTTAATCTTATCTATCCTAATTTTAGCCCTAATACCTTTCCTTCATACCTCAAAGCAACGAAGCCTAATATTCCGCCCAATCACACAAATTTTGTACT
NC_005089.1	15060	15180	NC_005089.1_1_252	5	+	good	TCCTTCATACCTCAAAGCAACGAAGCCTAATATTCCGCCCAATCACACAAATTTTGTACTGAATCCTAGTAGCCAACCTACTTATCTTAACCTGAATTGGGGGCCAACCAGTAGAACACC
NC_005089.1	15120	15240	NC_005089.1_1_253	6	+	good	GAATCCTAGTAGCCAACCTACTTATCTTAACCTGAATTGGGGGCCAACCAGTAGAACACCCATTTATTATCATTGGCCAACTAGCCTCCATCTCATACTTCTCAATCATCTTAATTCTTA
NC_005089.1	15180	15300	NC_005089.1_1_254	5	+	good	CATTTATTATCATTGGCCAACTAGCCTCCATCTCATACTTCTCAATCATCTTAATTCTTATACCAATCTCAGGAATTATCGAAGACAAAATACTAAAATTATATCCATGTCTTGATAGTA
NC_005089.1	15240	15360	NC_005089.1_1_255	6	+	good	TACCAATCTCAGGAATTATCGAAGACAAAATACTAAAATTATATCCATGTCTTGATAGTATAAACATTACTCTGGTCTTGTAAACCTGAAATGAAGATCTTCTCTTCTCAAGACATCAAG
NC_005089.1	15300	15420	NC_005089.1_1_256	9	+	good	TAAACATTACTCTGGTCTTGTAAACCTGAAATGAAGATCTTCTCTTCTCAAGACATCAAGAAGAAGGAGCTACTCCCCACCACCAGCACCCAAAGCTGGTATTCTAATTAAACTACTTCT
NC_005089.1	15360	15480	NC_005089.1_1_257	9	+	good	AAGAAGGAGCTACTCCCCACCACCAGCACCCAAAGCTGGTATTCTAATTAAACTACTTCTTGAGTACATAAATTTACATAGTACAACAGTACATTTATGTATATCGTACATTAAACTATT
NC_005089.1	15420	15540	NC_005089.1_1_258	5	+	good	TGAGTACATAAATTTACATAGTACAACAGTACATTTATGTATATCGTACATTAAACTATTTTCCCCAAGCATATAAGCTAGTACATTAAATCAATGGTTCAGGTCATAAAATAATCATCA
NC_005089.1	15480	15600	NC_005089.1_1_259	1	+	good	TTCCCCAAGCATATAAGCTAGTACATTAAATCAATGGTTCAGGTCATAAAATAATCATCAACATAAATCAATATATATACCATGAATATTATCTTAAACACATTAAACTAATGTTATAAG
NC_005089.1	15540	15660	NC_005089.1_1_260	7	+	good	ACATAAATCAATATATATACCATGAATATTATCTTAAACACATTAAACTAATGTTATAAGGACATATCTGTGTTATCTGACATACACCATACAGTCATAAACTCTTCTCTTCCATATGAC
NC_005089.1	15600	15720	NC_005089.1_1_261	12	+	good	GACATATCTGTGTTATCTGACATACACCATACAGTCATAAACTCTTCTCTTCCATATGACTATCCCCTTCCCCATTTGGTCTATTAATCTACCATCCTCCGTGAAACCAACAACCCGCCC
NC_005089.1	15660	15780	NC_005089.1_1_262	12	+	good	TATCCCCTTCCCCATTTGGTCTATTAATCTACCATCCTCCGTGAAACCAACAACCCGCCCACCAATGCCCCTCTTCTCGCTCCGGGCCCATTAAACTTGGGGGTAGCTAAACTGAAACTT
NC_005089.1	15720	15840	NC_005089.1_1_263	12	+	good	ACCAATGCCCCTCTTCTCGCTCCGGGCCCATTAAACTTGGGGGTAGCTAAACTGAAACTTTATCAGACATCTGGTTCTTACTTCAGGGCCATCAAATGCGTTATCGCCCATACGTTCCCC
NC_005089.1	15780	15900	NC_005089.1_1_264	10	+	good	TATCAGACATCTGGTTCTTACTTCAGGGCCATCAAATGCGTTATCGCCCATACGTTCCCCTTAAATAAGACATCTCGATGGTATCGGGTCTAATCAGCCCATGACCAACATAACTGTGGT
NC_005089.1	15840	15960	NC_005089.1_1_265	9	+	good	TTAAATAAGACATCTCGATGGTATCGGGTCTAATCAGCCCATGACCAACATAACTGTGGTGTCATGCATTTGGTATCTTTTTATTTTGGCCTACTTTCATCAACATAGCCGTCAAGGCAT
NC_005089.1	15900	16020	NC_005089.1_1_266	5	+	good	GTCATGCATTTGGTATCTTTTTATTTTGGCCTACTTTCATCAACATAGCCGTCAAGGCATGAAAGGACAGCACACAGTCTAGACGCACCTACGGTGAAGAATCATTAGTCCGCAAAACCC
NC_005089.1	15960	16080	NC_005089.1_1_267	4	+	good	GAAAGGACAGCACACAGTCTAGACGCACCTACGGTGAAGAATCATTAGTCCGCAAAACCCAATCACCTAAGGCTAATTATTCATGCTTGTTAGACATAAATGCTACTCAATACCAAATTT
NC_005089.1	16020	16140	NC_005089.1_1_268	2	+	good	AATCACCTAAGGCTAATTATTCATGCTTGTTAGACATAAATGCTACTCAATACCAAATTTTAACTCTCCAAACCCCCCACCCCCTCCTCTTAATGCCAAACCCCAAAAACACTAAGAACT
NC_005089.1	16080	16200	NC_005089.1_1_269	1	+	good	TAACTCTCCAAACCCCCCACCCCCTCCTCTTAATGCCAAACCCCAAAAACACTAAGAACTTGAAAGACATATAATATTAACTATCAAACCCTATGTCCTGATCAATTCTAGTAGTTCCCA
NC_005089.1	16140	16260	NC_005089.1_1_270	2	+	good	TGAAAGACATATAATATTAACTATCAAACCCTATGTCCTGATCAATTCTAGTAGTTCCCAAAATATGACTTATATTTTAGTACTTGTAAAAATTTTACAAAATCATGTTCCGTGAACCAA
NC_005089.1	16200	16299	NC_005089.1_1_271	2	+	good	AAATATGACTTATATTTTAGTACTTGTAAAAATTTTACAAAATCATGTTCCGTGAACCAAAACTCTAATCATACTCTATTACGCAATAAACATTAACAA
